# Behavioral screening defines three molecular Parkinsonism subgroups in *Drosophila*

**DOI:** 10.1101/2024.08.27.609924

**Authors:** Natalie Kaempf, Jorge S. Valadas, Pieter Robberechts, Nils Schoovaerts, Roman Praschberger, Antonio Ortega, Ayse Kilic, Dries Chabot, Uli Pech, Sabine Kuenen, Sven Vilain, El-Sayed Baz, Jeevanjot Singh, Jesse Davis, Sha Liu, Patrik Verstreken

**Author notes:** current address: Istanbul Medipol University, Istanbul, Turkey (Sven Vilain).

## Abstract

Parkinsonism is defined by motor dysfunction, but the specific upstream molecular causes of these clinical symptoms can vary widely. We hypothesize that these causes converge onto a limited number of core cellular pathways. To investigate this, we created a new collection of 24 genetically very well-controlled animal models of familial forms of parkinsonism. Using unbiased behavioral screening and machine learning we identified three clusters of mutants that converge on (1) mitochondrial function; (2) retromer/vesicle trafficking; and (3) proteostasis/autophagy. Genes within each cluster have a similar genetic interaction profile and compounds that target specific molecular pathways ameliorate dopaminergic neuron dysfunction in a cluster-specific manner. This suggests that familial parkinsonism can be stratified into three broad functional groups and our findings pave the way for targeted biomarker discovery and drug development.
