## Supplementary Table 2 for "Behavioral screening defines three molecular Parkinsonism subgroups in *Drosophila*"

	single_mutant_0	single_mutant_1	expected	mean GI strength (observed-expected)	hdi0	hdi1	dist_0
0	auxilin[KO]	anne[KO]	0.597830137	0.22321571	0.158131049	0.326829953	0.158131049
1	auxilin[KO]	Chchd2[KO]	0.634679577	-0.039108184	-0.105183443	0.06331967	0
2	auxilin[KO]	VAC14[KO]	0.648570218	1.066375909	0.982477578	1.188088479	0.982477578
3	auxilin[KO]	Coq2[KO]	0.651453133	0.043279433	-0.017402835	0.144307203	0
4	auxilin[KO]	Dj1a[KO];Dj1b[KO]	0.496506266	0.081448854	0.018484753	0.172057534	0.018484753
5	auxilin[KO]	eIF4G[KO]	0.560032625	0.411281571	0.342484727	0.509395499	0.342484727
6	auxilin[KO]	gba[KO]	0.866821659	-0.091845496	-0.116112661	0.065861695	0
7	auxilin[KO]	Gdh[KO]	0.769239757	0.026569063	-0.027393183	0.143924249	0
8	auxilin[KO]	iPLA2-VIA[KO]	0.660536973	0.132144612	0.067531812	0.225718023	0.067531812
9	auxilin[KO]	Loqs[KO]	0.447262292	0.125536997	0.037227087	0.230814521	0.037227087
10	auxilin[KO]	Lrrk[KO]	0.736515091	0.299532563	0.240641475	0.410943269	0.240641475
11	auxilin[KO]	nutcracker[KO]	1.035982012	-0.222622435	-0.085364967	0.069657383	0
12	auxilin[KO]	Omi[KO]	0.842192032	-0.000107925	-0.018497221	0.138372042	0
13	auxilin[KO]	park[KO]	1.010021335	-0.043743155	0.055885533	0.230371906	0.055885533
14	auxilin[KO]	Pink1[KO]	0.711474039	0.137209217	0.079074471	0.25068669	0.079074471
15	auxilin[KO]	Punch[KO]	1.194263864	-0.603772074	-0.323517679	-0.146337189	0.146337189
16	auxilin[KO]	Rab39[KO]	0.532523094	0.135343605	0.068771234	0.225623924	0.068771234
17	auxilin[KO]	rme-8[KO]	0.685507396	0.302618036	0.233811579	0.417541088	0.233811579
18	auxilin[KO]	Synj[KO]	0.623461777	0.263533517	0.200243588	0.360050243	0.200243588
19	auxilin[KO]	Tango14[KO]	0.756189669	0.253413205	0.185915231	0.368693145	0.185915231
20	auxilin[KO]	vham8.9[KO]	0.613381808	0.28078805	0.214507152	0.380026774	0.214507152
21	auxilin[KO]	Vps13[KO]	0.560946221	0.132070554	0.058591097	0.230088455	0.058591097
22	auxilin[KO]	Vps35[KO]	0.962977972	-0.352854251	-0.290374952	-0.112373944	0.112373944
23	anne[KO]	Chchd2[KO]	0.5823639	-0.00991346	-0.083323226	0.090059477	0
24	anne[KO]	VAC14[KO]	0.595109557	0.1613059	0.090915564	0.264989627	0.090915564
25	anne[KO]	Coq2[KO]	0.597754838	0.099439131	0.016758915	0.21542123	0.016758915
26	anne[KO]	Dj1a[KO];Dj1b[KO]	0.455580006	0.237637147	0.167648093	0.324601504	0.167648093
27	anne[KO]	eIF4G[KO]	0.513869983	0.075443138	0.004747784	0.170151326	0.004747784
28	anne[KO]	gba[KO]	0.795370861	0.2141516	0.1866775	0.358409787	0.1866775
29	anne[KO]	Gdh[KO]	0.705832488	0.129849778	0.074840749	0.249293948	0.074840749
30	anne[KO]	iPLA2-VIA[KO]	0.60608991	0.033799891	-0.034504613	0.129922612	0
31	anne[KO]	Loqs[KO]	0.410395138	1.002152346	0.926867346	1.093009167	0.926867346
32	anne[KO]	Lrrk[KO]	0.675805267	0.198292609	0.135157562	0.300166315	0.135157562
33	anne[KO]	nutcracker[KO]	0.950587583	0.241580473	0.339465113	0.536782775	0.339465113
34	anne[KO]	Omi[KO]	0.772771417	-0.10627985	-0.142336153	0.033137388	0
35	anne[KO]	park[KO]	0.926766806	-0.288605742	-0.203754645	-0.034521743	0.034521743
36	anne[KO]	Pink1[KO]	0.652828311	0.03682509	-0.026850998	0.148708377	0
37	anne[KO]	Punch[KO]	1.095822502	-0.132603613	0.105002469	0.293100137	0.105002469
38	anne[KO]	Rab39[KO]	0.488628022	0.20664872	0.144637339	0.28113783	0.144637339
39	anne[KO]	rme-8[KO]	0.629002059	0.243239405	0.174395375	0.347678292	0.174395375
40	anne[KO]	Synj[KO]	0.572070766	0.41220352	0.340553135	0.504298899	0.340553135
41	anne[KO]	Tango14[KO]	0.693858099	0.060582487	-0.000372713	0.164590087	0
42	anne[KO]	vham8.9[KO]	0.562821674	0.141737206	0.07324766	0.23812964	0.07324766
43	anne[KO]	Vps13[KO]	0.514708273	0.295009946	0.231612363	0.38131838	0.231612363
44	anne[KO]	Vps35[KO]	0.883601156	-0.017092339	0.036414311	0.194986115	0.036414311
45	Chchd2[KO]	VAC14[KO]	0.631791303	0.018074085	-0.046986846	0.124213503	0
46	Chchd2[KO]	Coq2[KO]	0.634599636	0.02656359	-0.040061024	0.128870426	0
47	Chchd2[KO]	Dj1a[KO];Dj1b[KO]	0.48366134	0.084034719	0.015528559	0.171583884	0.015528559
48	Chchd2[KO]	eIF4G[KO]	0.545544233	0.196444385	0.120842634	0.291785128	0.120842634
49	Chchd2[KO]	gba[KO]	0.844396443	0.001286476	-0.018451556	0.148298593	0
50	Chchd2[KO]	Gdh[KO]	0.749339046	-0.125464272	-0.182033242	-0.008539973	0.008539973
51	Chchd2[KO]	iPLA2-VIA[KO]	0.64344847	-0.082085185	-0.148084471	0.011147479	0
52	Chchd2[KO]	Loqs[KO]	0.435691338	0.375904394	0.309853598	0.462512512	0.309853598
53	Chchd2[KO]	Lrrk[KO]	0.717460988	0.178963626	0.115268927	0.283958398	0.115268927
54	Chchd2[KO]	nutcracker[KO]	1.009180513	-0.255569846	-0.12851948	0.032651665	0
55	Chchd2[KO]	Omi[KO]	0.820404	-0.287285294	-0.315143411	-0.145888293	0.145888293
56	Chchd2[KO]	park[KO]	0.983891455	-0.310985714	-0.214240371	-0.049353176	0.049353176
57	Chchd2[KO]	Pink1[KO]	0.693067763	-0.261258015	-0.320396397	-0.154425247	0.154425247
58	Chchd2[KO]	Punch[KO]	1.163367516	-0.52372143	-0.24988106	-0.086155809	0.086155809
59	Chchd2[KO]	Rab39[KO]	0.518746391	-0.144960911	-0.205644555	-0.064519236	0.064519236
60	Chchd2[KO]	rme-8[KO]	0.667772894	0.217687917	0.154043748	0.321480094	0.154043748
61	Chchd2[KO]	Synj[KO]	0.607332433	0.161382011	0.091352057	0.254388318	0.091352057
62	Chchd2[KO]	Tango14[KO]	0.736626572	-0.103479816	-0.157998201	-0.000569098	0.000569098
63	Chchd2[KO]	vham8.9[KO]	0.597513239	0.166733497	0.09384043	0.263502021	0.09384043
64	Chchd2[KO]	Vps13[KO]	0.546434193	0.163960609	0.082504355	0.265707066	0.082504355
65	Chchd2[KO]	Vps35[KO]	0.938065133	-0.319729319	-0.257254422	-0.093107665	0.093107665
66	VAC14[KO]	Coq2[KO]	0.648488527	0.87018957	0.7878027	0.982919083	0.7878027
67	VAC14[KO]	Dj1a[KO];Dj1b[KO]	0.494246786	0.287638617	0.221038112	0.383073831	0.221038112
68	VAC14[KO]	eIF4G[KO]	0.557484052	0.166366411	0.090537473	0.273239527	0.090537473
69	VAC14[KO]	gba[KO]	0.862876962	0.453847328	0.428664612	0.609822642	0.428664612
70	VAC14[KO]	Gdh[KO]	0.765739133	0.297833324	0.251094022	0.418546021	0.251094022
71	VAC14[KO]	iPLA2-VIA[KO]	0.657531028	0.545938246	0.478083188	0.640576957	0.478083188
72	VAC14[KO]	Loqs[KO]	0.445226909	0.700623595	0.635187539	0.789499796	0.635187539
73	VAC14[KO]	Lrrk[KO]	0.733163389	0.508129251	0.436810057	0.627271834	0.436810057
74	VAC14[KO]	nutcracker[KO]	1.031267508	0.179226232	0.314455396	0.474756386	0.314455396
75	VAC14[KO]	Omi[KO]	0.838359419	0.053585491	0.035637799	0.194591367	0.035637799
76	VAC14[KO]	park[KO]	1.005424972	0.208139198	0.310989941	0.480121161	0.310989941
77	VAC14[KO]	Pink1[KO]	0.708236292	0.484313224	0.405497316	0.615625492	0.405497316
78	VAC14[KO]	Punch[KO]	1.188829058	0.180301913	0.459617882	0.634541701	0.459617882
79	VAC14[KO]	Rab39[KO]	0.53009971	0.107788481	0.05153894	0.18560925	0.05153894
80	VAC14[KO]	rme-8[KO]	0.682387818	0.91585602	0.84733592	1.029180368	0.84733592
81	VAC14[KO]	Synj[KO]	0.620624553	0.505856379	0.436025275	0.609627412	0.436025275
82	VAC14[KO]	Tango14[KO]	0.752748432	0.338109889	0.285968944	0.44591394	0.285968944
83	VAC14[KO]	vham8.9[KO]	0.610590456	0.522506364	0.466957937	0.620167122	0.466957937
84	VAC14[KO]	Vps13[KO]	0.55839349	0.214545396	0.133356145	0.3198991	0.133356145
85	VAC14[KO]	Vps35[KO]	0.958595692	-0.02685615	0.034864249	0.212443944	0.034864249
86	Coq2[KO]	Dj1a[KO];Dj1b[KO]	0.496443728	0.425429022	0.356374363	0.518938334	0.356374363
87	Coq2[KO]	eIF4G[KO]	0.559962086	0.539231917	0.464112915	0.646661715	0.464112915
88	Coq2[KO]	gba[KO]	0.866712478	0.63330929	0.611548697	0.783010873	0.611548697
89	Coq2[KO]	Gdh[KO]	0.769142868	0.149862836	0.094472494	0.265372812	0.094472494
90	Coq2[KO]	iPLA2-VIA[KO]	0.660453775	0.399022223	0.331680284	0.495303143	0.331680284
91	Coq2[KO]	Loqs[KO]	0.447205957	1.181876757	1.113639965	1.269115744	1.113639965
92	Coq2[KO]	Lrrk[KO]	0.736422324	0.305564772	0.239096348	0.416343029	0.239096348
93	Coq2[KO]	nutcracker[KO]	1.035851525	0.460700239	0.595004408	0.7544886	0.595004408
94	Coq2[KO]	Omi[KO]	0.842085953	0.522814159	0.48217351	0.675259002	0.48217351
95	Coq2[KO]	park[KO]	1.009894118	0.081109468	0.185108611	0.346829936	0.185108611
96	Coq2[KO]	Pink1[KO]	0.711384425	0.261520048	0.198825201	0.375201614	0.198825201
97	Coq2[KO]	Punch[KO]	1.194113441	-0.10394974	0.186254908	0.334779123	0.186254908
98	Coq2[KO]	Rab39[KO]	0.53245602	0.151669751	0.089732046	0.230383535	0.089732046
99	Coq2[KO]	rme-8[KO]	0.685421053	0.343264651	0.286470531	0.448811096	0.286470531
100	Coq2[KO]	Synj[KO]	0.623383249	0.380498575	0.323932768	0.469835863	0.323932768
101	Coq2[KO]	Tango14[KO]	0.756094423	0.439252929	0.37701644	0.551031818	0.37701644
102	Coq2[KO]	vham8.9[KO]	0.61330455	0.258115321	0.180838452	0.368264475	0.180838452
103	Coq2[KO]	Vps13[KO]	0.560875567	0.13924753	0.067740437	0.232695697	0.067740437
104	Coq2[KO]	Vps35[KO]	0.96285668	0.147894212	0.205607573	0.387127358	0.205607573
105	Dj1a[KO];Dj1b[KO]	eIF4G[KO]	0.426776187	0.153177731	0.083297264	0.242397986	0.083297264
106	Dj1a[KO];Dj1b[KO]	gba[KO]	0.660566592	0.418428774	0.385517322	0.543342973	0.385517322
107	Dj1a[KO];Dj1b[KO]	Gdh[KO]	0.586203724	0.303113039	0.242064724	0.409917716	0.242064724
108	Dj1a[KO];Dj1b[KO]	iPLA2-VIA[KO]	0.503366122	0.355495611	0.282791196	0.441013122	0.282791196
109	Dj1a[KO];Dj1b[KO]	Loqs[KO]	0.340838885	0.514038235	0.446876916	0.595071231	0.446876916
110	Dj1a[KO];Dj1b[KO]	Lrrk[KO]	0.561265698	0.386834519	0.317503327	0.485369902	0.317503327
111	Dj1a[KO];Dj1b[KO]	nutcracker[KO]	0.789476243	0.231925272	0.312327639	0.468237911	0.312327639
112	Dj1a[KO];Dj1b[KO]	Omi[KO]	0.641797438	0.042874295	-0.003236236	0.170488355	0
113	Dj1a[KO];Dj1b[KO]	park[KO]	0.769692756	0.207535648	0.264961986	0.428397251	0.264961986
114	Dj1a[KO];Dj1b[KO]	Pink1[KO]	0.542183016	0.083825749	0.015768443	0.187432801	0.015768443
115	Dj1a[KO];Dj1b[KO]	Punch[KO]	0.910095869	-0.078759539	0.114418007	0.281209673	0.114418007
116	Dj1a[KO];Dj1b[KO]	Rab39[KO]	0.405812386	0.162897827	0.101367135	0.2346572	0.101367135
117	Dj1a[KO];Dj1b[KO]	rme-8[KO]	0.522394981	0.306921104	0.235310282	0.403060351	0.235310282
118	Dj1a[KO];Dj1b[KO]	Synj[KO]	0.475112749	0.166542517	0.102780087	0.252119376	0.102780087
119	Dj1a[KO];Dj1b[KO]	Tango14[KO]	0.576258827	0.30509797	0.235263387	0.404111133	0.235263387
120	Dj1a[KO];Dj1b[KO]	vham8.9[KO]	0.467431249	0.272549272	0.202645693	0.359540509	0.202645693
121	Dj1a[KO];Dj1b[KO]	Vps13[KO]	0.427472398	0.248584	0.177220431	0.333359489	0.177220431
122	Dj1a[KO];Dj1b[KO]	Vps35[KO]	0.733843081	0.272285223	0.301848962	0.464852262	0.301848962
123	eIF4G[KO]	gba[KO]	0.745083935	0.187342377	0.155173032	0.325827089	0.155173032
124	eIF4G[KO]	Gdh[KO]	0.661206581	0.109494963	0.049127304	0.221368999	0.049127304
125	eIF4G[KO]	iPLA2-VIA[KO]	0.567770177	0.149844835	0.084447583	0.241854941	0.084447583
126	eIF4G[KO]	Loqs[KO]	0.38444811	1.247827372	1.170512237	1.336783476	1.170512237
127	eIF4G[KO]	Lrrk[KO]	0.633077816	0.095159332	0.015647487	0.218408267	0.015647487
128	eIF4G[KO]	nutcracker[KO]	0.890487157	0.570680033	0.668254951	0.832789104	0.668254951
129	eIF4G[KO]	Omi[KO]	0.72391333	0.228656442	0.186150088	0.366275213	0.186150088
130	eIF4G[KO]	park[KO]	0.868172436	0.132058647	0.202908301	0.37497444	0.202908301
131	eIF4G[KO]	Pink1[KO]	0.611553566	0.206307207	0.140749182	0.315996023	0.140749182
132	eIF4G[KO]	Punch[KO]	1.02653967	0.64311681	0.867968269	1.044071393	0.867968269
133	eIF4G[KO]	Rab39[KO]	0.457734759	0.270726864	0.211527858	0.343278437	0.211527858
134	eIF4G[KO]	rme-8[KO]	0.589233718	0.424897613	0.355315324	0.527563906	0.355315324
135	eIF4G[KO]	Synj[KO]	0.535901878	0.391313611	0.313448954	0.493664452	0.313448954
136	eIF4G[KO]	Tango14[KO]	0.649989267	0.050976493	-0.032958598	0.174165083	0
137	eIF4G[KO]	vham8.9[KO]	0.527237554	0.45450584	0.380722559	0.551396809	0.380722559
138	eIF4G[KO]	Vps13[KO]	0.482166099	0.533461748	0.460752925	0.624833345	0.460752925
139	eIF4G[KO]	Vps35[KO]	0.827735913	0.094887703	0.139703069	0.299761728	0.139703069
140	gba[KO]	Gdh[KO]	1.023419279	-0.048095867	-0.033194178	0.116677803	0
141	gba[KO]	iPLA2-VIA[KO]	0.878797886	0.476396942	0.466458273	0.610904	0.466458273
142	gba[KO]	Loqs[KO]	0.595050955	0.759202738	0.715178265	0.884024603	0.715178265
143	gba[KO]	Lrrk[KO]	0.979881418	0.399855878	0.403003558	0.543381782	0.403003558
144	gba[KO]	nutcracker[KO]	1.378301049	0.315002597	0.581310383	0.722382582	0.581310383
145	gba[KO]	Omi[KO]	1.120477138	-0.269413603	-0.211846893	-0.074905316	0.074905316
146	gba[KO]	park[KO]	1.343762198	-0.102337621	0.132956386	0.263449689	0.132956386
147	gba[KO]	Pink1[KO]	0.946566062	-0.184008472	-0.194077649	-0.016995757	0.016995757
148	gba[KO]	Punch[KO]	1.588883897	0.011439414	0.490577412	0.609127369	0.490577412
149	gba[KO]	Rab39[KO]	0.708484444	0.039145241	0.02354634	0.146647607	0.02354634
150	gba[KO]	rme-8[KO]	0.912019275	0.550575241	0.527497323	0.709631792	0.527497323
151	gba[KO]	Synj[KO]	0.829471951	0.370758808	0.348600333	0.50105511	0.348600333
152	gba[KO]	Tango14[KO]	1.006057056	0.19908214	0.206033905	0.34761507	0.206033905
153	gba[KO]	vham8.9[KO]	0.816061263	1.28913894	1.25792109	1.438424161	1.25792109
154	gba[KO]	Vps13[KO]	0.74629941	0.075648545	0.040383856	0.214481933	0.040383856
155	gba[KO]	Vps35[KO]	1.281174319	0.098003029	0.271330065	0.419847614	0.271330065
156	Gdh[KO]	iPLA2-VIA[KO]	0.779867768	0.107092399	0.062312535	0.208767686	0.062312535
157	Gdh[KO]	Loqs[KO]	0.528063469	0.359396719	0.30637493	0.453054366	0.30637493
158	Gdh[KO]	Lrrk[KO]	0.869571885	-0.015107825	-0.068111144	0.1162425	0
159	Gdh[KO]	nutcracker[KO]	1.223139678	-0.117431238	0.078456238	0.22316837	0.078456238
160	Gdh[KO]	Omi[KO]	0.994340131	-0.296837669	-0.2995329	-0.129391702	0.129391702
161	Gdh[KO]	park[KO]	1.192489017	0.072587657	0.225485323	0.389516994	0.225485323
162	Gdh[KO]	Pink1[KO]	0.840006985	-0.213313181	-0.265131793	-0.073458002	0.073458002
163	Gdh[KO]	Punch[KO]	1.410016295	-0.332286777	0.033035797	0.19501145	0.033035797
164	Gdh[KO]	Rab39[KO]	0.628727254	-0.045985407	-0.094134225	0.045842831	0
165	Gdh[KO]	rme-8[KO]	0.80934928	0.491290171	0.444679451	0.60510719	0.444679451
166	Gdh[KO]	Synj[KO]	0.73609467	0.194705155	0.150400108	0.294114012	0.150400108
167	Gdh[KO]	Tango14[KO]	0.892800818	0.056446423	0.010393321	0.183561124	0.010393321
168	Gdh[KO]	vham8.9[KO]	0.724193681	0.360785605	0.305919745	0.472926094	0.305919745
169	Gdh[KO]	Vps13[KO]	0.662285225	0.041342749	-0.01163228	0.138646434	0
170	Gdh[KO]	Vps35[KO]	1.136946929	-0.362644018	-0.254550253	-0.089449036	0.089449036
171	iPLA2-VIA[KO]	Loqs[KO]	0.453441781	0.403873116	0.338995619	0.478576246	0.338995619
172	iPLA2-VIA[KO]	Lrrk[KO]	0.74669097	0.346055312	0.290568799	0.43689163	0.290568799
173	iPLA2-VIA[KO]	nutcracker[KO]	1.050295402	0.134155556	0.2917301	0.399827428	0.2917301
174	iPLA2-VIA[KO]	Omi[KO]	0.85382797	-0.075718382	-0.095728281	0.04765011	0
175	iPLA2-VIA[KO]	park[KO]	1.023976046	0.094884432	0.20472485	0.349924484	0.20472485
176	iPLA2-VIA[KO]	Pink1[KO]	0.721303944	-0.155994338	-0.218621337	-0.048040784	0.048040784
177	iPLA2-VIA[KO]	Punch[KO]	1.210764116	-0.225653838	0.065530803	0.214739753	0.065530803
178	iPLA2-VIA[KO]	Rab39[KO]	0.539880568	0.035970202	-0.015006809	0.101219392	0
179	iPLA2-VIA[KO]	rme-8[KO]	0.69497854	0.449808334	0.389882177	0.541375523	0.389882177
180	iPLA2-VIA[KO]	Synj[KO]	0.632075683	0.513379837	0.442959302	0.599986741	0.442959302
181	iPLA2-VIA[KO]	Tango14[KO]	0.766637376	0.437251282	0.383364109	0.531475617	0.383364109
182	iPLA2-VIA[KO]	vham8.9[KO]	0.621856446	0.489761925	0.418205223	0.584014404	0.418205223
183	iPLA2-VIA[KO]	Vps13[KO]	0.568696396	-0.161875069	-0.216338579	-0.085225229	0.085225229
184	iPLA2-VIA[KO]	Vps35[KO]	0.976282719	0.072756709	0.143224093	0.287069363	0.143224093
185	Loqs[KO]	Lrrk[KO]	0.505598821	0.461335722	0.403296117	0.546330488	0.403296117
186	Loqs[KO]	nutcracker[KO]	0.711175222	0.615431423	0.673597417	0.84348365	0.673597417
187	Loqs[KO]	Omi[KO]	0.578143344	0.195121335	0.131759546	0.330465691	0.131759546
188	Loqs[KO]	park[KO]	0.69335388	0.501812248	0.540291307	0.707600248	0.540291307
189	Loqs[KO]	Pink1[KO]	0.488408777	0.358694907	0.281303082	0.467785354	0.281303082
190	Loqs[KO]	Punch[KO]	0.819831676	0.460957064	0.631036232	0.783026606	0.631036232
191	Loqs[KO]	Rab39[KO]	0.365563519	0.268595464	0.199760289	0.340247394	0.199760289
192	Loqs[KO]	rme-8[KO]	0.470583339	0.315538198	0.243059137	0.41035824	0.243059137
193	Loqs[KO]	Synj[KO]	0.427990605	0.416318595	0.343253958	0.50174664	0.343253958
194	Loqs[KO]	Tango14[KO]	0.519104916	0.44245517	0.385058922	0.531600784	0.385058922
195	Loqs[KO]	vham8.9[KO]	0.421070963	0.78240952	0.711534781	0.868213367	0.711534781
196	Loqs[KO]	Vps13[KO]	0.38507527	0.335353507	0.270683632	0.411247494	0.270683632
197	Loqs[KO]	Vps35[KO]	0.661059811	0.240484654	0.249994291	0.424506826	0.249994291
198	Lrrk[KO]	nutcracker[KO]	1.171105397	0.390856743	0.557061252	0.710570911	0.557061252
199	Lrrk[KO]	Omi[KO]	0.952039343	-0.122625102	-0.139730456	0.02946643	0
200	Lrrk[KO]	park[KO]	1.141758663	-0.120450461	0.021567875	0.166518595	0.021567875
201	Lrrk[KO]	Pink1[KO]	0.80427177	-0.188243294	-0.235883011	-0.07238975	0.07238975
202	Lrrk[KO]	Punch[KO]	1.35003199	-0.121253241	0.223397676	0.370248454	0.223397676
203	Lrrk[KO]	Rab39[KO]	0.601980211	0.121410239	0.064006791	0.201962003	0.064006791
204	Lrrk[KO]	rme-8[KO]	0.774918292	0.332287656	0.265265504	0.445794064	0.265265504
205	Lrrk[KO]	Synj[KO]	0.704780048	0.270916282	0.206766158	0.371416006	0.206766158
206	Lrrk[KO]	Tango14[KO]	0.854819671	0.246180552	0.198253423	0.355857099	0.198253423
207	Lrrk[KO]	vham8.9[KO]	0.693385346	0.480013434	0.401322735	0.598258194	0.401322735
208	Lrrk[KO]	Vps13[KO]	0.634110573	0.108618794	0.047100918	0.202917918	0.047100918
209	Lrrk[KO]	Vps35[KO]	1.088579423	-0.35026558	-0.266021205	-0.087126343	0.087126343
210	nutcracker[KO]	Omi[KO]	1.33913839	-0.448629357	-0.210528635	-0.038246217	0.038246217
211	nutcracker[KO]	park[KO]	1.605997557	-0.306141561	0.162043529	0.299078445	0.162043529
212	nutcracker[KO]	Pink1[KO]	1.131288546	-0.407083957	-0.252747568	-0.079217707	0.079217707
213	nutcracker[KO]	Punch[KO]	1.898954786	-0.633972872	0.141860082	0.23887944	0.141860082
214	nutcracker[KO]	Rab39[KO]	0.84674527	-0.191355626	-0.081288849	0.039121295	0
215	nutcracker[KO]	rme-8[KO]	1.089999948	0.226684104	0.366085991	0.54518815	0.366085991
216	nutcracker[KO]	Synj[KO]	0.991343505	0.526832354	0.643838385	0.806325658	0.643838385
217	nutcracker[KO]	Tango14[KO]	1.202389215	-0.147945407	0.039214193	0.170288446	0.039214193
218	nutcracker[KO]	vham8.9[KO]	0.975315719	0.257711711	0.375596809	0.544604038	0.375596809
219	nutcracker[KO]	Vps13[KO]	0.891939832	0.057247407	0.158094848	0.313223015	0.158094848
220	nutcracker[KO]	Vps35[KO]	1.531195646	-0.415972455	0.000855263	0.109794701	0.000855263
221	Omi[KO]	park[KO]	1.305580917	-0.300865099	-0.092282114	0.058870275	0
222	Omi[KO]	Pink1[KO]	0.9196706	-0.034185141	-0.048876165	0.125440411	0
223	Omi[KO]	Punch[KO]	1.543737796	-0.689242825	-0.250165541	-0.089723968	0.089723968
224	Omi[KO]	Rab39[KO]	0.688353766	0.074535741	0.046482703	0.184826285	0.046482703
225	Omi[KO]	rme-8[KO]	0.886105415	-0.037888189	-0.055437349	0.100738376	0
226	Omi[KO]	Synj[KO]	0.805903568	-0.069462162	-0.090961778	0.053825761	0
227	Omi[KO]	Tango14[KO]	0.977471234	-0.251513511	-0.252259771	-0.108527028	0.108527028
228	Omi[KO]	vham8.9[KO]	0.792873928	0.801687743	0.762998237	0.947676056	0.762998237
229	Omi[KO]	Vps13[KO]	0.725094268	-0.116464978	-0.15522153	0.010639238	0
230	Omi[KO]	Vps35[KO]	1.244771392	-0.471828445	-0.324988555	-0.141057578	0.141057578
231	park[KO]	Pink1[KO]	1.102939583	-0.592900769	-0.458476252	-0.298409208	0.298409208
232	park[KO]	Punch[KO]	1.851368871	-0.467969897	0.244006235	0.366971342	0.244006235
233	park[KO]	Rab39[KO]	0.825526678	-0.18323153	-0.10705717	0.034225384	0
234	park[KO]	rme-8[KO]	1.062685636	0.093987383	0.209378245	0.372269056	0.209378245
235	park[KO]	Synj[KO]	0.966501425	0.214820759	0.314077439	0.463168342	0.314077439
236	park[KO]	Tango14[KO]	1.17225854	-0.143988194	0.004798518	0.151057664	0.004798518
237	park[KO]	vham8.9[KO]	0.95087528	0.20517465	0.295814715	0.463303075	0.295814715
238	park[KO]	Vps13[KO]	0.869588709	-0.157415971	-0.072048654	0.073988937	0
239	park[KO]	Vps35[KO]	1.492825409	-0.282454598	0.088144274	0.21239128	0.088144274
240	Pink1[KO]	Punch[KO]	1.304131747	-0.750191582	-0.429903392	-0.25697528	0.25697528
241	Pink1[KO]	Rab39[KO]	0.58151326	-0.208938438	-0.264922708	-0.124312697	0.124312697
242	Pink1[KO]	rme-8[KO]	0.748571555	-0.086921796	-0.143390619	0.032742503	0
243	Pink1[KO]	Synj[KO]	0.680817967	-0.059745326	-0.11746052	0.047456988	0
244	Pink1[KO]	Tango14[KO]	0.825756336	-0.194562181	-0.257085487	-0.064210182	0.064210182
245	Pink1[KO]	vham8.9[KO]	0.669810678	0.36298124	0.29545975	0.476168781	0.29545975
246	Pink1[KO]	Vps13[KO]	0.61255121	0.003122501	-0.068317936	0.109378536	0
247	Pink1[KO]	Vps35[KO]	1.051568403	-0.39704055	-0.311461753	-0.138894323	0.138894323
248	Punch[KO]	Rab39[KO]	0.976114707	-0.247858088	-0.012454882	0.102681994	0
249	Punch[KO]	rme-8[KO]	1.256534897	0.904184114	1.196981048	1.377160267	1.196981048
250	Punch[KO]	Synj[KO]	1.142805291	-0.202578947	0.064993414	0.229783553	0.064993414
251	Punch[KO]	Tango14[KO]	1.386095486	-0.128205793	0.230105895	0.371609031	0.230105895
252	Punch[KO]	vham8.9[KO]	1.124328711	-0.102423277	0.166624904	0.316292307	0.166624904
253	Punch[KO]	Vps13[KO]	1.028214291	-0.315674463	-0.090374835	0.074302805	0
254	Punch[KO]	Vps35[KO]	1.765138398	-0.265100164	0.378801197	0.489394697	0.378801197
255	Rab39[KO]	rme-8[KO]	0.560289791	0.172093158	0.112047697	0.25957412	0.112047697
256	Rab39[KO]	Synj[KO]	0.509577681	0.086331124	0.022583865	0.161358322	0.022583865
257	Rab39[KO]	Tango14[KO]	0.618060949	0.027418164	-0.026369123	0.104862084	0
258	Rab39[KO]	vham8.9[KO]	0.50133896	0.077441677	0.010621454	0.164960566	0.010621454
259	Rab39[KO]	Vps13[KO]	0.458481473	0.228378119	0.167279626	0.301952409	0.167279626
260	Rab39[KO]	Vps35[KO]	0.787076449	-0.283632969	-0.237801638	-0.100555812	0.100555812
261	rme-8[KO]	Synj[KO]	0.655970178	0.709384632	0.637655598	0.815427184	0.637655598
262	rme-8[KO]	Tango14[KO]	0.795618737	0.285419835	0.215355652	0.417345675	0.215355652
263	rme-8[KO]	vham8.9[KO]	0.645364622	0.650923682	0.576646874	0.757544975	0.576646874
264	rme-8[KO]	Vps13[KO]	0.59019495	0.357635766	0.279089684	0.4635794	0.279089684
265	rme-8[KO]	Vps35[KO]	1.013189349	0.077845669	0.144489268	0.325164911	0.144489268
266	Synj[KO]	Tango14[KO]	0.723606885	0.249727962	0.189561845	0.351800549	0.189561845
267	Synj[KO]	vham8.9[KO]	0.586952345	0.74481996	0.678313712	0.835324245	0.678313712
268	Synj[KO]	Vps13[KO]	0.536776108	0.216543459	0.145113674	0.299194157	0.145113674
269	Synj[KO]	Vps35[KO]	0.921485071	0.254276473	0.322263132	0.46565211	0.322263132
270	Tango14[KO]	vham8.9[KO]	0.711907796	0.430042688	0.36463988	0.538344818	0.36463988
271	Tango14[KO]	Vps13[KO]	0.651049611	0.157275184	0.077148163	0.270853089	0.077148163
272	Tango14[KO]	Vps35[KO]	1.117658718	0.09768129	0.205971514	0.343042601	0.205971514
273	vham8.9[KO]	Vps13[KO]	0.528097651	0.217659935	0.144510489	0.312489125	0.144510489
274	vham8.9[KO]	Vps35[KO]	0.906586739	0.050186204	0.1129488	0.265281653	0.1129488
275	Vps13[KO]	Vps35[KO]	0.82908622	-0.153181444	-0.130056323	0.072325281	0
